# Divergence in alternative polyadenylation contributes to gene regulatory differences between humans and chimpanzees

**DOI:** 10.1101/2020.08.27.270686

**Authors:** Briana Mittleman, Sebastian Pott, Shane Warland, Kenneth Barr, Claudia Cuevas, Yoav Gilad

**Affiliations:** Genetics, Genomics and Systems Biology, University of Chicago, IL; Department of Human Genetics, University of Chicago, IL; Section of Genetic Medicine, Department of Medicine, University of Chicago, IL

**Author notes:** **Correspondence should be addressed to Y.G**.

## Abstract

Comparative functional genomic studies have shown that differences in gene expression between species can often be explained by corresponding inter-species differences in genetic and epigenetic regulatory mechanisms. In the quest to understand gene regulatory evolution in primates, the role of co-transcriptional regulatory mechanisms, such as alternative polyadenylation (**APA**), have so far received little attention. To begin addressing this gap, we studied APA in lymphoblastoid cell lines from six humans and six chimpanzees, and estimated usage for 44,432 polyadenylation sites (**PAS**) in 9,518 genes in both species. While APA is largely conserved in humans and chimpanzees, we identified 1,705 genes with significantly different PAS usage (FDR of 0.05) between the two species. We found that genes with divergent APA patterns are enriched among differentially expressed genes, as well as among genes that show differences in protein translation between species. In particular, differences in APA between humans and chimpanzees can explain a subset of observed inter-species protein expression differences that do not display corresponding differences at the transcript level. Finally, we focused on genes that have a dominant PAS, namely a PAS that is used more often than all others. Dominant PAS are highly conserved, and inter-species differences in dominant PAS are particularly enriched for genes that also show expression differences between the species. This study establishes APA as another key mechanism underlying the genetic regulation of transcript and protein expression levels in primates.
