## Supplemental Table 3 for "Divergence in alternative polyadenylation contributes to gene regulatory differences between humans and chimpanzees"

### Sheet: Supplementary_table2
Line	Species	Collection	UndilutedAverage	AverageAlive	CollectionDate	Extraction	Rin	BioAConc	Reads	Mapped	AssignedOrtho
PT30	Chimp	SP	0.705	57.5	4.26.18	6.29.18	9.5	808	31303173	30602218	18902593
PT91	Chimp	BEM	1.1	69	4.26.18	7.2.18	9.8	378	29045784	28591879	17845368
3622	Chimp	SP	1.5	65.5	4.26.18	7.2.18	9.9	470	30314493	29709819	18938848
3659	Chimp	SP	1.436	67.5	4.26.18	6.29.18	9.9	227	33441090	32753175	21037755
4973	Chimp	BEM	1.58	63.5	4.26.18	6.29.18	9.7	970	33485240	32771420	21846875
18358	Chimp	BEM	2.61	58.5	4.26.18	7.2.18	10	408	25603104	25143988	15445926
18498	Human	SP	0.793	38.5	4.26.18	6.29.18	10	394	32168996	30772281	19093261
18499	Human	BEM	3.1	77	4.26.18	6.29.18	10	494	33609295	33026258	19797104
18502	Human	BEM	1.93	79.5	4.26.18	7.2.18	10	641	33137869	32062175	19355469
18504	Human	SP	1.926	51	4.26.18	6.29.18	10	513	25454932	25005267	14804567
18510	Human	BEM	2.33	53.5	4.26.18	7.2.18	10	478	32212331	31641455	19542265
18523	Human	SP	0.925	69	4.26.18	7.2.18	9.7	999	28593346	28095150	16109032

### Sheet: header explanations 
Line	Cell line ID
Species	Cell line species
Collection	Author initial who proccessed cell harvest and nuclear isolation
UndilutedAverage	Average of 2 cell count measurements (1X10^6)
AverageAlive	Average 2 cell live dead counts- calculated with trypan blue stain
CollectionDate	Date of cell harvest and nuclear isolation
Extraction	Date of RNA extraction
RIN	RNA RIN score
BioAConc	RNA concentration ng/ul
Reads	Number of Sequenced reads
Mapped	Number of mapped reads
AssignedOrtho	Number of mapped reads assigned to orthologous exons
