## Supplemental Table 2 for "Divergence in alternative polyadenylation contributes to gene regulatory differences between humans and chimpanzees"

### Sheet: Supplemental_table1
ID	Line	Species	Fraction	CollectionDate	Extraction_date	Collection_person	UndilutedAverage	AverageAlive	Concentration	RIN	260.280.Ratio	Library	Library_concentration	Reads	Mapped_wMP	Mapped_Clean
18498_N	18498	Human	Nuclear	4.26.18	6.29.18	BEM	1.58	63.5	228.4	8.9	2.08	11.14.19	7.33	50047937	45254857	15179871
18498_T	18498	Human	Total	4.26.18	6.29.18	BEM	1.58	63.5	1098.5	9.7	2.08	11.14.19	5.68	42999621	38503241	21930638
18502_N	18502	Human	Nuclear	4.26.18	7.2.18	BEM	1.93	79.5	110.8	10	2.09	11.14.19	7.46	36633291	33969960	12009423
18502_T	18502	Human	Total	4.26.18	7.2.18	BEM	1.93	79.5	698	10	2.08	11.14.19	8.21	41815462	38860330	20724700
18504_N	18504	Human	Nuclear	4.26.18	6.29.18	SP	1.926	51	76.7	9.7	2.05	11.14.19	14.9	40372793	30661704	11851370
18504_T	18504	Human	Total	4.26.18	6.29.18	SP	1.926	51	498.5	10	2.05	11.14.19	8.03	54161941	49990060	28865811
18510_N	18510	Human	Nuclear	4.26.18	7.2.18	BEM	2.33	53.5	48	9.9	2.04	11.14.19	2.26	49858256	44169091	16387093
18510_T	18510	Human	Total	4.26.18	7.2.18	BEM	2.33	53.5	392.2	10	2.05	11.14.19	6.47	41497487	38903155	22778170
18523_N	18523	Human	Nuclear	4.26.18	7.2.18	SP	0.925	69	205.7	8	2.04	11.14.19	1.48	54719439	46614530	15162431
18523_T	18523	Human	Total	4.26.18	7.2.18	SP	0.925	69	851.1	9.7	2.09	11.14.19	3.26	54719439	49977682	29648075
18358_N	18358	Chimp	Nuclear	4.26.18	7.2.18	BEM	2.61	58.5	28.5	9.4	2	11.14.19	2.36	47065081	43169446	19690327
18358_T	18358	Chimp	Total	4.26.18	7.2.18	BEM	2.61	58.5	362.8	10	2.08	11.14.19	6.89	33154406	29820627	16262090
3622_N	3622	Chimp	Nuclear	4.26.18	7.2.18	SP	1.5	65.5	89.9	9.9	2.08	11.14.19	8.3	42758158	29820627	15473382
3622_T	3622	Chimp	Total	4.26.18	7.2.18	SP	1.5	65.6	493.3	9.9	2.07	11.14.19	4.92	42460464	39513036	22835805
3659_N	3659	Chimp	Nuclear	4.26.18	6.29.18	SP	1.436	67.5	43.2	9.4	2.06	11.14.19	15.3	41423536	37861858	15421131
3659_T	3659	Chimp	Total	4.26.18	6.29.18	SP	1.436	67.5	317.9	9.9	2.06	11.14.19	6.77	42701128	39203510	21374085
4973_N	4973	Chimp	Nuclear	4.26.18	6.29.18	SP	0.793	38.5	116.9	9.8	2.07	11.14.19	12.4	35177404	32411864	12007083
4973_T	4973	Chimp	Total	4.26.18	6.29.18	SP	0.793	38.5	587.2	10	2.05	11.14.19	4.61	42261624	37390701	22613028
pt30_N	pt30	Chimp	Nuclear	4.26.18	6.29.18	SP	0.705	57.5	168.5	9.9	2.06	11.14.19	7.82	42846392	39028079	15595297
pt30_T	pt30	Chimp	Total	4.26.18	6.29.18	SP	0.705	57.5	1392.7	9.5	2.07	11.14.19	5.47	41264762	37468056	20529243
pt91_N	pt91	Chimp	Nuclear	4.26.18	7.2.18	BEM	1.1	69	28.5	9.4	2.09	11.14.19	2.29	45335808	41094182	18639138
pt91_T	pt91	Chimp	Total	4.26.18	7.2.18	BEM	1.1	69	362.8	9.8	2.07	11.14.19	7.91	45115416	41374359	26067839

### Sheet: Header explanations
ID	3' Seq library id
Species	Cell line species
Lines	Cell line ID
Fraction	Cellular fraction
CollectionDate	Date of cell harvest and nuclear isolation
Extraction_date	Date of RNA extraction
Collection_person	Author initial who proccessed cell harvest and nuclear isolation
UndilutedAvergage	Average of 2 cell count measurements (1X10^6)
AverageAlive	Average 2 cell live dead counts- calculated with trypan blue stain
Concentration	Extracted RNA conentration (ng/ml)
RIN	RIN score for Extracted RNA
260.280.Ratio	260/280 ratio calculated on nanodrop
Library	3' Seq library date
Library_concentration	Library concentration (ng/ml)
Reads	Number of sequenced reads
Mapped_wMP	Number of Mapped reads before removing reads likely due to misprimming
Mapped_Clean	Number of Mapped reads after removing reads likely due to misprimming
